# RACK1 associates with RNA-binding proteins Vigilin and SERBP1 to control dengue virus replication

**DOI:** 10.1101/2021.10.28.466260

**Authors:** Alexis Brugier, Mohamed-Lamine Hafirrassou, Marie Pourcelot, Morgane Baldaccini, Laurine Couture, Vasiliya Kril, Beate M. Kümmerer, Sarah Gallois-Montbrun, Lucie Bonnet-Madin, Sébastien Pfeffer, Pierre -Olivier Vidalain, Constance Delaugerre, Laurent Meertens, Ali Amara

**Author notes:** Corresponding author **Materials & Correspondence** Correspondence and material requests should be addressed to Dr Ali Amara. Institut de Génétique Humaine, Laboratoire de Virologie Moléculaire, CNRS-Université de Montpellier, 34000 Montpellier, France.

## Abstract

Dengue virus (DENV), a re-emerging virus transmitted by *Aedes* mosquitoes, causes severe pathogenesis in humans. No effective treatment is available against this virus. We recently identified the scaffold protein RACK1 as a component of the DENV replication complex, a macromolecular complex essential for viral genome amplification. Here, we show that RACK1 is important for DENV infection. RACK1 mediates DENV replication through binding to the 40S ribosomal subunit. Mass spectrometry analysis of RACK1 partners coupled to a loss-of-function screen identified the RNA binding proteins Vigilin and SERBP1 as DENV host dependency factors. Vigilin and SERBP1 interact with DENV viral RNA (vRNA), forming a ternary complex with RACK1 to mediate viral replication. Overall, our results indicate that RACK1 recruits Vigilin and SERBP1, linking the DENV vRNA to the translation machinery for optimal translation and replication.
