## Supplementary material for "RACK1 associates with RNA-binding proteins Vigilin and SERBP1 to control dengue virus replication": Table 1

### Sheet: Table 1
Table 1: list of the 135 hits of the RACK1 proteomics
PreyGene	AvgSpec	SaintScore
ABCF1	11	0.99
AGO1	15.33	1
AGO2	15.33	1
AKAP1	19.33	1
AP1B1	15.33	0.94
AP2A2	25	1
AP2B1	19	0.88
AP2M1	10.33	1
ASCC3	23.33	0.99
ATXN2	18	1
ATXN2L	43	1
BYSL	20.67	1
C14orf166	10.67	1
CAPRIN1	57.67	1
CCT2	31.33	0.84
CNOT1	13	0.99
CPSF1	18.33	0.96
CPSF2	11.33	1
CSDE1	10	0.98
CSTF3	12	1
DDX1	37.33	1
DDX10	12.67	0.99
DDX17	57.33	1
DDX3X	16	1
DDX3Y	31	0.89
DDX5	34	0.99
DDX50	10	0.84
DDX6	28.33	0.81
DHX15	36.33	0.98
DHX30	58.67	1
DHX36	22	1
DHX57	15.33	0.96
EDC4	18.67	1
EIF3A	51.33	0.99
EIF3B	31.33	1
EIF3C	25	0.99
EIF3D	10.67	1
EIF3E	14	0.89
EIF3F	10.67	0.99
EIF3L	13.67	0.97
EIF4G1	64.33	1
EIF4G3	17.67	1
ELAVL1	18.33	0.93
EXOSC10	11.33	0.94
FAM120A	11.33	1
FIP1L1	11.33	0.97
FXR1	23	1
FXR2	29	1
G3BP1	65.33	1
G3BP2	32.33	1
GIGYF2	50	1
GNL3	14	1
HDLBP	51.67	1
HELZ	33.67	1
HNRNPA0	20	0.94
HNRNPA1	11	1
HNRNPA1L2	44.33	1
HNRNPA2B1	52.33	1
HNRNPAB	11	0.93
HNRNPC	23.67	1
HNRNPK	51.33	0.93
HNRNPL	27.67	1
HNRNPR	27	0.99
HNRNPUL1	27.33	1
IGF2BP3	35.33	0.98
ILF3	44	0.98
KHSRP	23.67	0.94
LARP1	81.67	1
LARP1B	16.33	1
LARP4	52.67	1
LARP4B	56	1
LRPPRC	21.67	1
LTV1	12.33	1
MATR3	31	1
MOV10	30	1
MYBBP1A	13.33	0.96
MYH14	15	0.87
NCBP1	18.67	1
NONO	145.33	1
NUFIP2	35.67	1
PABPC1	142.33	1
PABPC4	25	0.99
PCBP2	11.33	0.89
PRPF8	34.67	0.92
PRRC2A	38	1
PRRC2C	29.33	1
PSPC1	11.33	1
PURA	12.67	1
RBM10	20.33	1
RPL19	13.33	0.99
RPL3	42.67	1
RPL7	23.67	1
RPL7A	16.67	0.96
RPS10	17.33	1
RPS11	12.67	1
RPS13	12.67	0.84
RPS15A	14	0.89
RPS16	27.67	0.87
RPS3	81.33	0.99
RPS3A	36	1
RPS4X	39.33	1
RPS5	10	0.98
RPS9	18.67	0.92
RRBP1	10.33	1
RTCB	26.33	1
SERBP1	39.67	0.98
SF3B1	27.33	0.86
SF3B2	18	0.9
SF3B3	36.33	0.85
SFPQ	156.33	1
SMU1	12	0.81
SNRNP200	43.33	0.81
SNRPA	13.67	0.87
SNRPB	10.67	0.9
SNRPB2	11	1
SRRT	28.67	1
SRSF9	11.33	1
SSB	15.67	0.98
SYNCRIP	37.33	0.98
THRAP3	19	1
TNRC6B	14.67	0.96
TRIM28	13.33	0.96
U2AF2	15	1
UBAP2L	24.67	1
UPF1	29.67	1
USP10	73.67	1
WDR11	10.67	1
WDR33	10.33	1
XRN2	11	0.99
YBX3	14	0.98
YLPM1	14	1
YTHDC2	15.67	1
ZC3HAV1	12.67	1
ZCCHC3	50.33	1
ZNF598	77.67	1
