## Supplementary material for "RACK1 associates with RNA-binding proteins Vigilin and SERBP1 to control dengue virus replication": Table 2

### Sheet: Table 2
Table 2: detail of siRNA screens in 293T and HeLa cells
% 293T DENV infected cells (relative to NT)				% 293T DENV infected cells (relative to NT)					% HeLa DENV infected cells (relative to NT)				% HeLa DENV infected cells (relative to NT)
Gene name	Average	STDEV		Gene name	Average	STDEV			Gene name	Average	STDEV		Gene name	Average	STDEV
NT	100	16.114		NT	100	6.11179			NT	100	1.75094		NT	100	5.26018
RACK1	19.4959	3.72978		RACK1	82.7319	6.87917			RACK1	6.43604	0.753566		RACK1	82.7319	5.08894
ATXN2L	226.49	44.4781		ATXN2L	82.8545	5.91086			ATXN2L	138.799	4.90841		ATXN2L	96.1621	13.8287
CAPRIN1	66.3661	2.66195		CAPRIN1	83.4462	6.46732			CAPRIN1	56.9242	3.43995		CAPRIN1	93.4367	8.90095
CCT2	17.1932	0.66097		CCT2	59.1019	5.5345			CCT2	13.2995	0.796051		CCT2	56.0007	3.41923
DDX1	59.2314	6.1468		DDX1	66.6323	7.08932			DDX1	39.4399	2.1748		DDX1	78.5738	10.4875
DDX17	34.5721	4.86524		DDX17	93.8659	11.7596			DDX17	135.376	20.1021		DDX17	96.4682	7.37963
DDX3Y	164.813	11.5547		DDX3Y	95.6763	4.8741			DDX3Y	111.076	17.0537		DDX3Y	108.615	2.57306
DDX5	82.5898	10.7614		DDX5	88.8468	9.20318			DDX5	142.098	14.8815		DDX5	103.34	8.78195
DDX6	65.6409	11.8731		DDX6	68.3089	2.85738			DDX6	23.3346	1.98073		DDX6	90.2219	9.02787
DHX15	29.3932	5.53864		DHX15	82.1503	4.06164			DHX15	38.6044	2.73654		DHX15	79.8592	4.24999
DHX30	111.396	14.7141		DHX30	100.503	11.0032			DHX30	117.411	16.5649		DHX30	96.2448	7.20675
EIF3A	3.29394	0.809432		EIF3A	53.0697	4.9469			EIF3A	3.22624	0.121532		EIF3A	38.2424	2.80896
EIF3B	2.46148	0.615937		EIF3B	62.996	5.36057			EIF3B	5.89622	0.426618		EIF3B	35.0206	5.26379
EIF4G1	67.5193	5.92872		EIF4G1	93.3549	11.227			EIF4G1	96.2711	2.70549		EIF4G1	64.6351	4.4967
FXR2	115.273	16.8865		FXR2	96.8143	11.4481			FXR2	73.9616	5.66619		FXR2	105.509	9.06753
G3BP1	84.0522	10.8987		G3BP1	101.546	5.16735			G3BP1	19.9405	1.89219		G3BP1	104.107	6.87163
G3BP2	76.5719	9.87172		G3BP2	96.4616	10.1462			G3BP2	73.0688	5.4513		G3BP2	91.8519	11.4166
GIGYF2	193.169	3.95977		GIGYF2	94.1762	4.41639			GIGYF2	87.6097	4.94026		GIGYF2	103.662	6.68464
HDLBP	37.3641	4.54631		HDLBP	101.849	9.01919			HDLBP	25.1363	6.43077		HDLBP	110.114	5.89906
HELZ	69.6669	13.3763		HELZ	93.0337	13.2545			HELZ	65.2067	1.49996		HELZ	105.937	10.2596
HNRNPA1L2	54.5297	10.0844		HNRNPA1L2	105.432	10.1136			HNRNPA1L2	43.9681	5.02409		HNRNPA1L2	103.8	9.17911
HNRNPA2B1	46.8753	6.78537		HNRNPA2B1	86.7132	12.4157			HNRNPA2B1	14.8516	2.07849		HNRNPA2B1	96.983	6.13978
HNRNPK	11.9046	1.98001		HNRNPK	54.1345	6.11466			HNRNPK	44.0017	2.67826		HNRNPK	60.8612	5.13699
IGF2BP3	142.44	23.8058		IGF2BP3	92.8442	13.3275			IGF2BP3	70.8709	1.62939		IGF2BP3	100.251	11.5403
ILF3	11.0484	1.81847		ILF3	78.5253	11.218			ILF3	174.947	20.886		ILF3	51.1142	6.62949
LARP1	122.778	17.2102		LARP1	78.6833	6.9246			LARP1	40.8616	0.335172		LARP1	92.5318	8.22986
LARP4	132.034	22.5073		LARP4	105.258	5.42016			LARP4	98.0287	1.49711		LARP4	105.258	5.42016
LARP4B	91.6286	10.8717		LARP4B	107.072	7.19536			LARP4B	76.2639	1.08643		LARP4B	107.072	7.19536
MATR3	50.7035	3.85641		MATR3	84.6023	11.3024			MATR3	29.4903	0.87959		MATR3	89.8393	11.8573
MOV10	102.643	16.8519		MOV10	98.6926	9.50713			MOV10	38.9584	1.47772		MOV10	90.0418	14.3729
NONO	97.046	9.80279		NONO	102.17	6.17348			NONO	107.968	4.61965		NONO	103.384	7.35595
NUFIP2	86.2687	11.3649		NUFIP2	102.642	4.16642			NUFIP2	51.5877	3.49378		NUFIP2	106.407	2.14842
PABPC1	211.816	5.9998		PABPC1	90.3157	5.94676			PABPC1	64.7587	4.10405		PABPC1	85.1353	6.7843
PRPF8	4.76681	0.370865		PRPF8	39.3952	3.49501			PRPF8	13.0669	1.02397		PRPF8	39.1476	2.54027
PRRC2A	96.1699	6.3163		PRRC2A	89.942	9.90611			PRRC2A	86.7525	2.85749		PRRC2A	102.144	13.137
PRRC2C	214.748	33.455		PRRC2C	86.8599	16.5294			PRRC2C	118.73	39.8626		PRRC2C	100.762	10.6554
RPL3	2.50055	0.464601		RPL3	39.4553	4.88025			RPL3	17.5941	1.699		RPL3	25.3592	3.35002
RPS3	1.58379	0.24268		RPS3	60.6555	4.39029			RPS3	5.5862	0.392399		RPS3	31.0908	1.64237
RPS3A	2.67785	0.380711		RPS3A	55.2636	6.31241			RPS3A	8.21197	2.19172		RPS3A	33.2399	4.47623
RPS4X	1.13923	0.242394		RPS4X	43.4316	5.54073			RPS4X	4.81094	0.0976542		RPS4X	32.9832	2.10486
SERBP1	30.1234	7.19933		SERBP1	108.528	14.5808			SERBP1	49.4711	1.64187		SERBP1	105.638	8.79951
SF3B3	3.25656	0.547952		SF3B1	20.9271	0.972052			SF3B3	10.0104	2.01764		SF3B3	23.7058	3.33716
SFPQ	24.5766	6.008		SFPQ	72.1675	4.16726			SFPQ	10.7166	0.0974244		SFPQ	79.4829	5.8981
SNRNP200	8.62891	3.05156		SNRNP200	41.9871	1.95458			SNRNP200	18.7152	1.42387		SNRNP200	32.9033	4.81258
SRRT	53.0933	11.4936		SRRT	83.462	9.1679			SRRT	136.338	7.52059		SRRT	81.1531	11.2612
SYNCRIP	129.527	29.475		SYNCRIP	89.3857	11.7012			SYNCRIP	72.2942	5.52532		SYNCRIP	92.4881	3.78834
UPF1	71.5038	12.7676		UPF1	96.6907	11.7804			UPF1	138.522	4.11197		UPF1	94.7755	8.48852
USP10	34.9323	7.06178		USP10	88.9119	13.8258			USP10	152.41	0.244645		USP10	71.2549	4.85476
ZCCHC3	81.3276	20.5501		ZCCHC3	94.1779	4.79475			ZCCHC3	71.7931	2.69144		ZCCHC3	92.867	6.85521
ZNF598	48.1587	13.5261		ZNF598	85.0308	6.44759			ZNF598	18.8986	1.27379		ZNF598	97.2083	6.9007
