## Supplementary material for "RACK1 associates with RNA-binding proteins Vigilin and SERBP1 to control dengue virus replication": Table 3

### Sheet: Table 3
Table 3: list of antibodies and reagents
REAGENT or RESOURCE	SOURCE	IDENTIFIER
Antibodies
Mouse anti-RACK1 (B-3)	Santa Cruz Biotechnology	sc-17754
Rabbit anti-HA tag (C29F4)	Cell Signaling	3724S
Mouse anti b-Tubulin (D-10)	Santa Cruz Biotechnology	sc-5274
Rabbit anti-Vigilin	Bethyl	A303-971A
Mouse anti-Vigilin (H-3)	Santa Cruz Biotechnology	sc-271523
Rabbit anti-ZNF598	Bethyl	A305-108A
Mousse anti-SERBP1 (1B9)	Santa Cruz Biotechnology	sc-100800
Rabbit anti-RPS3	Bethyl	A303-841A
Mouse anti-GAPDH (0411)	Santa Cruz Biotechnology	sc-47724
Mouse anti-Dengue virus NS3 protein antibody	GeneTex	GTX629477
Rabbit anti-Dengue virus Envelope protein antibody	GeneTex	GTX127277
Rabbit anti-Dengue virus prM protein antibody	GeneTex	GTX128093
Mousse anti-Flag (M2)	Sigma Aldrich	F1804
Mousse anti-Myc Tag (9B11)	Cell Signaling	2276S
Polyclonal rabbit anti-mouse immunoglobulins/HRP	Agilent Technologies	P0260
Peroxidase AffiniPure donkey anti-rabbit IgG (H+L)	JacksonImmunoResearch	711-035-152
Chemicals and Reagents
DMEM medium	Gibco	12440-053
IMDM medium	Gibco	41966-029
32% Paraformaldehyde aqueous solution	Electron Microscopy Sciences	15714
Lipofectamine RNAiMax	Invitrogen	13778150
Lipofectamine® 3000 Transfection Kit	Invitrogen	L3000-015
HaltTM Protease and Phosphatase Inhibitor Cocktail	Thermo Scientific	1861281
BoltTM 4-12% Bis-Tris Plus Gels	Invitrogen	NW04120BOX
BoltTM 10% Bis-Tris Plus Gels	Invitrogen	NW00100BOX
Tampon RIPA Pierce™ lysis buffer	Thermo Scientific	89900
20X BoltTM MOPS SDS Running Buffer	Invitrogen	B0001
1-StepTM Transfer Buffer	Thermo Scientific	84731
SuperSignal™ West Dura Extended Duration Substrate	Thermo Scientific	34076
Maxima First Strand cDNA Synthesis Kit for RT-qPCR	Thermo Scientific	K1671
RNase H, recombinant	New England BioLabs	M0297S
TRIzol LS Reagent	Ambion	10296010
RNeasy mini kit	Qiagen	74106
Tampon RIPA Pierce™ lysis buffer	Thermo Scientific	87788
Q5 site directed Mutagenesis kit	NEB	E0554S
7-Deaza-2’C-methyladenosine (MK0608) 50uM final	BioSynth Carbo synth	ND08351
Power SYBRTM Green PCR Master Mix	Life Technologies	4367659
Critical Commercial Assay
Pierce™ Gaussia Luciferase Glow Assay Kit	Thermo Scientific	16160
Renilla Luciferase Assay System	Promega	E2810
CellTiter-Glo® 2.0 Assay	Promega	G9242
Protein Assay Reagent A	BioRad	500-0113
Protein Assay Reagent B	BioRad	500-0114
Protein Assay Reagent S	BioRad	500-0115
gRNA for CRISPR/Cas9 KO
Control	GAGCTGGACGGCGACGTAAA
Vigilin	GTTTTGCTGAACACCGAAGTGGG GGG
SERBP1	AAGCCGGCGGGGGCGGCGTT GGG
ZNF598	GGGGGCCGGATCCCGGACCA TGG
Plasmids
pLentiCRISPRv2	Addgene	98290
pLentiCRISPRv2 sgRNA Vigilin	This paper	N/A
pLentiCRISPRv2 sgRNA SERBP1	This paper	N/A
pLentiCRISPRv2 sgRNA ZNF598	This paper	N/A
pLVX-IRES-ZsGreen1	Takara	632187
pLVX-IRES-ZsGreen1 HA-RACK1 WT	This paper	N/A
pLVX-IRES-ZsGreen1 HA-RACK1 D/E	This paper	N/A
pLVX-IRES-ZsGreen1 Flag-Vigilin	This paper	N/A
pLVX-IRES-ZsGreen1 Flag-Vigilin Mut	This paper	N/A
pLVX-IRES-ZsGreen1 Myc-SERBP1	This paper	N/A
pLVX-IRES-ZsGreen1 Myc-SERBP1 Mut	This paper	N/A
primers for site-directed mutagenesis
Vigilin Mut F	TAA GCG GCC GCG GAT CCC
Vigilin Mut R	TTCGTCCATGATTTTGCGAATGGCTTTG
SERBP1 Mut F	GGT GCT GAT GGG CAG TGG
SERBP1 Mut R	CTC TTT TGG ACC CTC CTC TTT TAC
qPCR primers
DENV2 NS3-F	TGTGCACACTGGAAAGAAGC
DENV2 NS3-R	TGCGTAGTTGATGCCTTCAC
Hs_GAPDH_2_SG QuantiTect primer Assay	QIAGEN	QT01192646
